# Precise modulation of transcription factor levels reveals drivers of dosage sensitivity

**DOI:** 10.1101/2022.06.13.495964

**Authors:** Sahin Naqvi, Seungsoo Kim, Hanne Hoskens, Harry S. Matthews, Richard A. Spritz, Ophir D. Klein, Benedikt Hallgrímsson, Tomek Swigut, Peter Claes, Jonathan K. Pritchard, Joanna Wysocka

## Abstract

Transcriptional regulation displays extensive robustness, but human genetics indicate sensitivity to transcription factor (TF) dosage. Reconciling such observations requires quantitative studies of TF dosage effects at trait-relevant ranges, which are lacking to date. TFs play central roles in both normal-range and disease-associated variation in facial morphology; we therefore developed an approach to precisely modulate TF levels in human facial progenitors and applied it to SOX9, a TF associated with craniofacial variation and disease (Pierre Robin Sequence, PRS). We found that most SOX9-dependent regulatory elements (REs) are buffered against small decreases in SOX9 dosage, but REs directly and primarily regulated by SOX9 show heightened sensitivity to SOX9 dosage; these RE responses predict gene expression responses. Sensitive REs and genes underlie the vulnerability of chondrogenesis and PRS-like craniofacial shape variation to SOX9 dosage perturbation. We propose that such REs and genes drive the sensitivity of specific phenotypes to TF dosage, while buffering of other genes leads to robust, nonlinear dosage-to-phenotype relationships.
