## Supplementary Table 3 for "Precise modulation of transcription factor levels reveals drivers of dosage sensitivity"

### Sheet: Sheet1
SNP	CHR	POS	A1	A2	N	log10(p-value)	Candidate gene
rs4523542	1	60996971	T	C	4563	10.4647	c1orf87
rs10923754	1	119668640	C	T	4667	10.2913	TBX15/WARS2
rs144905143	1	197596505	T	C	4674	21.0247	DENND1B
rs6749233	2	42137293	G	T	4552	11.8269	PKDCC
rs6718022	2	112443644	T	C	4670	7.7268	FBLN6
rs17479393	2	145653287	T	A	4581	12.4817	ZEB2
rs970797	2	177111819	T	G	4680	19.1493	MTX2
rs986430	2	223032642	T	G	4638	16.6314	PAX3
rs4677030	3	71230514	A	G	4630	10.3055	FOXP1
rs1625296	3	128107982	A	G	4575	7.9689	RUVBL1
rs4072388	3	184330269	G	A	4098	10.7108	EPHB3
rs9995821	4	154828366	C	T	4680	13.4307	SFRP2
rs227857	6	44704392	T	A	4607	8.0041	SLC35B2
rs4296976	7	96156848	C	A	4587	18.3445	DLX5/6
rs67991850	7	120813920	T	C	4606	7.4424	WNT16
rs2417868	9	111375620	T	G	4594	13.8268	ACTL7A
rs11049646	12	28629072	C	G	4642	10.8092	PTHLH
rs17252053	12	85727948	A	G	4617	9.4983	ALX1
rs4389136	16	53747858	G	A	3965	7.971	FTO
rs2159036	17	69143664	C	A	4447	11.9495	SOX9
rs8079939	17	70032967	G	T	4603	17.4041	SOX9
rs148705494	20	38079463	G	GTGTGGTTGTCCTCCA	4602	7.6413	DHX35
